# LTR transposable elements contribution to the apple genome, methylome and transcriptome evolution in *Malus domestica*

**DOI:** 10.64898/2026.09.17.750989

**Authors:** Andréa Bouanich, Gwendoline Couturier, Nathalie Choisne, Maryline Cournol, Angélina El Ghaziri, Charles-Elie Rabier, Jean-Marc Celton, Claudine Landès

## Abstract

The whole genome duplication (WGD) shared by apple (*Malus domestica*) and pear (*Pyrus communis*) dated 27 Mya was followed 21 Mya by a burst of transposable elements (TE), making these organisms a prime choice for studying the evolution of duplicated genes. In this study, we conducted a meta-analysis of 149 RNA-Seq datasets and focused on gene pairs for which one ohnolog was systematically under-expressed compared to its duplicate. To understand this systematic differential expression, we investigated the TE environment (TE type, TE divergence and insertion position) of these genes pairs and found that under-expressed genes in apple and pear were enriched in recent Class I LTR TE Copia and Gypsy insertions in their immediate genic environment. In apple, we identified a quantitative relationship between the number of LTR insertions in the genes’ environments and the level of differential expression among pairs of ohnologs. Finally, we found that these under-expressed genes displayed either hypomethylated or hypermethylated profiles in their sequence in the CG and CHG contexts. Altogether, our results highlight the major role played by TE in shaping genome structural evolution, and their contribution to gene transcription regulation, with potential consequences on species divergence and emergence of new phenotypic traits.
