## Supplementary material for "LTR transposable elements contribution to the apple genome, methylome and transcriptome evolution in *Malus domestica*": Supplementary_data_tab1.xlsx

### Sheet: Supp_1
Model Mixed method for LTR categories
	LTR category	Difference number of TE	Number of LTR in their environment
			Non switching over-expressed	Non switching under-expressed
	1	0	0 insertion	0 insertion
	2	0	1 insertion	1 insertion
	3	0	2 or more insertions	2 or more insertions
	4	1	1 insertion	0 insertion
	5	1	2 or more insertions	1 insertion
	6	1	0 insertion	1 insertion
	7	1	1 insertion	2 or more insertions
	8	2+	2 or more insertions	0 insertion
	9	2+	0 insertion	2 or more insertions
	Model Mixed output
		Coefficient	Standard error	T value	P-value
	Group Var		0.1422	20.1522	2.5735e-90
	Intercept	6.6969	0.1876	35.6928	5.0961e-279
	LTR category[T.category 2]	0.5017	0.3996	1.2553	0.2093
	LTR category[T.category 3]	2.0331	1.2076	1.6835	0.0922
	LTR category[T.category 4]	0.1323	0.3380	0.3915	0.6954
	LTR category[T.category 5]	1.5132	0.6843	2.2111	0.0270
	LTR category[T.category 6]	0.8080	0.2960	2.7293	0.0063
	LTR category[T.category 7]	2.0835	0.5517	3.7760	0.0002
	LTR category[T.category 8]	0.7278	0.7672	0.9485	0.3428
	LTR category[T.category 9]	1.8861	0.4368	4.3173	1.5794e-05
	Model Mixed with p-values ajusted (FDR BH method)
	parameter m = 8
	k	Categories order by P-values	Ordered P-value p(k)	FDR (BH) p(k) x m/k	adjusted P-value (FDR)
	1	LTR category[T.category 9]	1.5794e-05	1.5794e-05 x 8/1	0.0001
	2	LTR category[T.category 7]	0.0002	0.0002 x 8/2	0.0006
	3	LTR category[T.category 6]	0.0063	0.0063 x 8/3	0.0169
	4	LTR category[T.category 5]	0.0270	0.0270 x 8/4	0.0541
	5	LTR category[T.category 3]	0.0922	0.0922 x 8/5	0.1476
	6	LTR category[T.category 2]	0.2093	0.2093 x 8/6	0.2792
	7	LTR category[T.category 8]	0.3428	0.3428 x 8/7	0.3918
	8	LTR category[T.category 4]	0.6954	0.6954 x 8/8	0.6954
