## Supplementary material for "LTR transposable elements contribution to the apple genome, methylome and transcriptome evolution in *Malus domestica*": Supplementary_data_tab2.xlsx

### Sheet: apple_NE_switching
GO analysis NE versus switching in apple in apple
Gene group	GO_type	GO_term	description_GO	p-value	nb_gene_with_GO_in_categorie	nb_gene_with_GO_in_categories	nb_gene_with_GO_genome	nb_gene_expected_in_genome
NE	GO_Biological_Process	GO:0008150	biological_process	[0.01-10-6]	18	98	3224	11
NE	GO_Biological_Process	GO:0019438	aromatic compound biosynthetic process	[0.01-10-6]	8	35	713	2
NE	GO_Cellular_Component	GO:0005576	extracellular region	[0.01-10-6]	30	195	4395	15
NE	GO_Biological_Process	GO:0090506	axillary shoot meristem initiation	[0.01-10-6]	2	2	6	0
NE	GO_Biological_Process	GO:0080166	stomium development	[0.01-10-6]	2	2	2	0
NE	GO_Molecular_Function	GO:0003700	DNA-binding transcription factor activity	[0.01-10-6]	25	199	2435	8
NE	GO_Biological_Process	GO:2000280	regulation of root development	[0.01-10-6]	4	4	86	0
NE	GO_Biological_Process	GO:0006995	cellular response to nitrogen starvation	[0.01-10-6]	2	2	60	0
NE	GO_Biological_Process	GO:1902025	nitrate import	[0.01-10-6]	2	2	14	0
NE	GO_Cellular_Component	GO:0048046	apoplast	[0.01-10-6]	7	32	594	2
NE	GO_Molecular_Function	GO:0005179	hormone activity	[0.01-10-6]	2	2	28	0
NE	GO_Biological_Process	GO:0051781	positive regulation of cell division	[0.01-10-6]	2	2	33	0
NE	GO_Biological_Process	GO:0071894	histone H2B conserved C-terminal lysine ubiquitination	[0.01-10-6]	2	2	6	0
NE	GO_Biological_Process	GO:0010090	trichome morphogenesis	[0.01-10-6]	3	5	94	0
NE	GO_Biological_Process	GO:0048658	anther wall tapetum development	[0.01-10-6]	2	2	44	0
NE	GO_Biological_Process	GO:0051260	protein homooligomerization	[0.01-10-6]	3	5	36	0
NE	GO_Biological_Process	GO:0009750	response to fructose	[0.01-10-6]	4	4	64	0
NE	GO_Biological_Process	GO:2000067	regulation of root morphogenesis	[0.01-10-6]	2	2	45	0
NE	GO_Biological_Process	GO:0010555	response to mannitol	[0.01-10-6]	3	3	92	0
NE	GO_Biological_Process	GO:0009749	response to glucose	[0.01-10-6]	4	4	131	0
NE	GO_Biological_Process	GO:0009723	response to ethylene	[0.01-10-6]	10	31	477	1
NE	GO_Biological_Process	GO:0007188	adenylate cyclase-modulating G protein-coupled receptor signaling pathway	[0.01-10-6]	2	2	12	0
NE	GO_Molecular_Function	GO:0001664	G protein-coupled receptor binding	[0.01-10-6]	2	2	12	0
NE	GO_Molecular_Function	GO:0031683	G-protein beta/gamma-subunit complex binding	[0.01-10-6]	2	2	12	0
NE	GO_Molecular_Function	GO:0000978	RNA polymerase II cis-regulatory region sequence-specific DNA binding	[0.01-10-6]	6	20	307	1
NE	GO_Biological_Process	GO:0010103	stomatal complex morphogenesis	[0.01-10-6]	2	2	32	0
NE	GO_Biological_Process	GO:0048481	plant ovule development	[0.01-10-6]	2	2	136	0
NE	GO_Biological_Process	GO:0009615	response to virus	[0.01-10-6]	5	5	159	0
NE	GO_Biological_Process	GO:0006357	regulation of transcription by RNA polymerase II	[0.01-10-6]	6	22	533	1
NE	GO_Molecular_Function	GO:0061575	cyclin-depeNEnt protein serine/threonine kinase activator activity	[0.01-10-6]	2	2	12	0
NE	GO_Biological_Process	GO:0048878	chemical homeostasis	[0.01-10-6]	3	5	63	0
NE	GO_Biological_Process	GO:0009627	systemic acquired resistance	[0.01-10-6]	4	8	211	0
NE	GO_Biological_Process	GO:0080027	response to herbivore	[0.01-10-6]	2	2	48	0
NE	GO_Molecular_Function	GO:0004540	RNA nuclease activity	[0.01-10-6]	2	2	34	0
NE	GO_Biological_Process	GO:0048829	root cap development	[0.01-10-6]	4	4	39	0
NE	GO_Biological_Process	GO:0010628	positive regulation of gene expression	[0.01-10-6]	2	2	55	0
NE	GO_Biological_Process	GO:0006751	glutathione catabolic process	[0.01-10-6]	3	3	26	0
NE	GO_Molecular_Function	GO:0036374	glutathione hydrolase activity	[0.01-10-6]	2	2	9	0
NE	GO_Molecular_Function	GO:0044390	ubiquitin-like protein conjugating enzyme binding	[0.01-10-6]	2	2	18	0
NE	GO_Biological_Process	GO:0007166	cell surface receptor signaling pathway	[0.01-10-6]	2	2	110	0
NE	GO_Molecular_Function	GO:0015171	amino acid transmembrane transporter activity	[0.01-10-6]	2	2	114	0
NE	GO_Molecular_Function	GO:0004190	aspartic-type endopeptidase activity	[0.01-10-6]	4	6	90	0
NE	GO_Biological_Process	GO:0030187	melatonin biosynthetic process	[0.01-10-6]	2	2	111	0
NE	GO_Molecular_Function	GO:0008171	O-methyltransferase activity	[0.01-10-6]	2	2	76	0
NE	GO_Biological_Process	GO:0045168	cell-cell signaling involved in cell fate commitment	[0.01-10-6]	2	2	10	0
NE	GO_Biological_Process	GO:0030574	collagen catabolic process	[0.01-10-6]	2	2	13	0
NE	GO_Biological_Process	GO:0030198	extracellular matrix organization	[0.01-10-6]	2	2	15	0
NE	GO_Molecular_Function	GO:0000036	acyl carrier activity	[0.01-10-6]	2	2	24	0
NE	GO_Biological_Process	GO:0080187	floral organ senescence	[0.01-10-6]	2	2	39	0
NE	GO_Cellular_Component	GO:0010282	senescence-associated vacuole	[0.01-10-6]	2	2	23	0
NE	GO_Molecular_Function	GO:0004197	cysteine-type endopeptidase activity	[0.01-10-6]	2	2	122	0
NE	GO_Molecular_Function	GO:0008234	cysteine-type peptidase activity	[0.01-10-6]	2	2	41	0
NE	GO_Molecular_Function	GO:0016846	carbon-sulfur lyase activity	[0.01-10-6]	2	2	20	0
NE	GO_Biological_Process	GO:0009407	toxin catabolic process	[0.01-10-6]	2	2	76	0
NE	GO_Biological_Process	GO:0006749	glutathione metabolic process	[0.01-10-6]	2	2	89	0
NE	GO_Biological_Process	GO:0009875	pollen-pistil interaction	[0.01-10-6]	3	3	20	0
NE	GO_Molecular_Function	GO:0032182	ubiquitin-like protein binding	[0.01-10-6]	2	2	8	0
NE	GO_Molecular_Function	GO:0097602	cullin family protein binding	[0.01-10-6]	2	2	39	0
NE	GO_Biological_Process	GO:0043086	negative regulation of catalytic activity	[0.01-10-6]	2	2	66	0
NE	GO_Molecular_Function	GO:0004857	enzyme inhibitor activity	[0.01-10-6]	2	2	118	0
NE	GO_Biological_Process	GO:0010120	camalexin biosynthetic process	[0.01-10-6]	2	2	30	0
NE	GO_Molecular_Function	GO:0004708	MAP kinase kinase activity	[0.01-10-6]	2	2	18	0
NE	GO_Molecular_Function	GO:0030295	protein kinase activator activity	[0.01-10-6]	2	2	40	0
switching	GO_Cellular_Component	GO:0009507	chloroplast	[0.01-10-6]	358	372	8709	352
switching	GO_Cellular_Component	GO:0005737	cytoplasm	[0.01-10-6]	285	293	6842	276

### Sheet: apple_NE_NSO
GO analysis NE versus non switching over-expressed in apple
Gene group	GO_type	GO_term	description_GO	p-value	nb_gene_with_GO_in_categorie	nb_gene_with_GO_in_categories	nb_gene_with_GO_genome	nb_gene_expected_in_genome
NE	GO_Biological_Process	GO:0019438	aromatic compound biosynthetic process	[0.01-10-6]	5	16	713	1
NE	GO_Cellular_Component	GO:0005576	extracellular region	[0.01-10-6]	16	71	4395	7
NE	GO_Biological_Process	GO:0006355	regulation of DNA-templated transcription	[0.01-10-6]	12	51	3424	6
NE	GO_Molecular_Function	GO:0003700	DNA-binding transcription factor activity	<10-6	13	24	2435	4
NE	GO_Biological_Process	GO:2000280	regulation of root development	[0.01-10-6]	2	2	86	0
NE	GO_Biological_Process	GO:0051260	protein homooligomerization	[0.01-10-6]	2	2	36	0
NE	GO_Biological_Process	GO:0009723	response to ethylene	[0.01-10-6]	5	14	477	0
NE	GO_Molecular_Function	GO:0000978	RNA polymerase II cis-regulatory region sequence-specific DNA binding	[0.01-10-6]	3	4	307	0
NE	GO_Molecular_Function	GO:0000981	DNA-binding transcription factor activity, RNA polymerase II-specific	[0.01-10-6]	3	4	426	0
NE	GO_Biological_Process	GO:0009733	response to auxin	[0.01-10-6]	3	6	658	1
NE	GO_Biological_Process	GO:0048878	chemical homeostasis	[0.01-10-6]	2	2	63	0
NE	GO_Biological_Process	GO:0048829	root cap development	[0.01-10-6]	2	2	39	0
NE	GO_Molecular_Function	GO:0004190	aspartic-type endopeptidase activity	[0.01-10-6]	2	2	90	0
NE	GO_Biological_Process	GO:0030187	melatonin biosynthetic process	[0.01-10-6]	2	2	111	0
NE	GO_Biological_Process	GO:0055082	intracellular chemical homeostasis	[0.01-10-6]	2	2	13	0
NE	GO_Biological_Process	GO:0009938	negative regulation of gibberellic acid mediated signaling pathway	[0.01-10-6]	2	2	57	0
NE	GO_Biological_Process	GO:2000377	regulation of reactive oxygen species metabolic process	[0.01-10-6]	2	2	93	0
non_switching_overexpressed	GO_Cellular_Component	GO:0009507	chloroplast	[0.01-10-6]	222	229	8709	176
non_switching_overexpressed	GO_Cellular_Component	GO:0005829	cytosol	[0.01-10-6]	136	139	4445	90

### Sheet: apple_NE_NSU
GO analysis NE versus non switching under-expressed in apple
Gene group	GO_type	GO_term	description_GO	p-value	nb_gene_with_GO_in_categorie	nb_gene_with_GO_in_categories	nb_gene_with_GO_genome	nb_gene_expected_in_genome
NE	GO_Biological_Process	GO:0019438	aromatic compound biosynthetic process	[0.01-10-6]	5	16	713	1
NE	GO_Biological_Process	GO:0009888	tissue development	[0.01-10-6]	6	22	1205	2
NE	GO_Cellular_Component	GO:0005576	extracellular region	[0.01-10-6]	16	75	4395	7
NE	GO_Biological_Process	GO:0006355	regulation of DNA-templated transcription	[0.01-10-6]	12	48	3424	6
NE	GO_Molecular_Function	GO:0003700	DNA-binding transcription factor activity	<10-6	13	23	2435	4
NE	GO_Biological_Process	GO:2000280	regulation of root development	[0.01-10-6]	2	2	86	0
NE	GO_Biological_Process	GO:0009723	response to ethylene	[0.01-10-6]	5	11	477	0
NE	GO_Molecular_Function	GO:0000978	RNA polymerase II cis-regulatory region sequence-specific DNA binding	[0.01-10-6]	3	4	307	0
NE	GO_Molecular_Function	GO:0000981	DNA-binding transcription factor activity, RNA polymerase II-specific	[0.01-10-6]	3	4	426	0
NE	GO_Biological_Process	GO:0048878	chemical homeostasis	[0.01-10-6]	2	2	63	0
NE	GO_Biological_Process	GO:0048829	root cap development	[0.01-10-6]	2	2	39	0
NE	GO_Molecular_Function	GO:0004190	aspartic-type endopeptidase activity	[0.01-10-6]	2	2	90	0
NE	GO_Biological_Process	GO:0030187	melatonin biosynthetic process	[0.01-10-6]	2	2	111	0
NE	GO_Biological_Process	GO:0055082	intracellular chemical homeostasis	[0.01-10-6]	2	2	13	0
NE	GO_Biological_Process	GO:0009938	negative regulation of gibberellic acid mediated signaling pathway	[0.01-10-6]	2	2	57	0
NE	GO_Biological_Process	GO:2000377	regulation of reactive oxygen species metabolic process	[0.01-10-6]	2	2	93	0
non_switching_underexpressed	GO_Cellular_Component	GO:0009507	chloroplast	[0.01-10-6]	220	227	8709	172
non_switching_underexpressed	GO_Cellular_Component	GO:0005829	cytosol	[0.01-10-6]	128	131	4445	88

### Sheet: apple_NSO_switching
GO analysis non switching over-expressed versus switching in apple
Gene group	GO_type	GO_term	description_GO	p-value	nb_gene_with_GO_in_categorie	nb_gene_with_GO_in_categories	nb_gene_with_GO_genome	nb_gene_expected_in_genome
non_switching_overexpressed	GO_Biological_Process	GO:0006412	translation	<10-6	33	38	639	12
non_switching_overexpressed	GO_Cellular_Component	GO:0005739	mitochondrion	[0.01-10-6]	123	211	5339	108
non_switching_overexpressed	GO_Molecular_Function	GO:0003735	structural constituent of ribosome	<10-6	31	35	553	11
non_switching_overexpressed	GO_Cellular_Component	GO:0009507	chloroplast	[0.01-10-6]	222	396	8709	176
non_switching_overexpressed	GO_Biological_Process	GO:0016070	RNA metabolic process	[0.01-10-6]	72	116	2158	43
non_switching_overexpressed	GO_Biological_Process	GO:0010228	vegetative to reproductive phase transition of meristem	[0.01-10-6]	15	19	537	10
non_switching_overexpressed	GO_Biological_Process	GO:0043412	macromolecule modification	[0.01-10-6]	25	34	505	10
non_switching_overexpressed	GO_Biological_Process	GO:0009793	embryo development ending in seed dormancy	[0.01-10-6]	51	67	1365	27
non_switching_overexpressed	GO_Cellular_Component	GO:0009570	chloroplast stroma	[0.01-10-6]	50	79	1269	25
non_switching_overexpressed	GO_Cellular_Component	GO:0005829	cytosol	[0.01-10-6]	136	213	4445	90
non_switching_overexpressed	GO_Molecular_Function	GO:0042393	histone binding	[0.01-10-6]	10	11	156	3
non_switching_overexpressed	GO_Molecular_Function	GO:0003729	mRNA binding	[0.01-10-6]	66	90	2056	41
non_switching_overexpressed	GO_Molecular_Function	GO:0003723	RNA binding	<10-6	43	49	1397	28
non_switching_overexpressed	GO_Cellular_Component	GO:0022626	cytosolic ribosome	[0.01-10-6]	15	17	352	7
non_switching_overexpressed	GO_Cellular_Component	GO:0005777	peroxisome	[0.01-10-6]	19	25	556	11
non_switching_overexpressed	GO_Biological_Process	GO:0006886	intracellular protein transport	[0.01-10-6]	14	16	382	7
non_switching_overexpressed	GO_Molecular_Function	GO:0003724	RNA helicase activity	[0.01-10-6]	12	13	206	4
non_switching_overexpressed	GO_Cellular_Component	GO:0022627	cytosolic small ribosomal subunit	[0.01-10-6]	9	10	160	3
non_switching_overexpressed	GO_Biological_Process	GO:0000398	mRNA splicing, via spliceosome	[0.01-10-6]	17	17	350	7
non_switching_overexpressed	GO_Biological_Process	GO:0008380	RNA splicing	[0.01-10-6]	11	11	171	3
non_switching_overexpressed	GO_Biological_Process	GO:0006635	fatty acid beta-oxidation	[0.01-10-6]	7	7	97	1
switching	GO_Biological_Process	GO:0048589	developmental growth	[0.01-10-6]	35	48	937	18
switching	GO_Biological_Process	GO:0006355	regulation of DNA-templated transcription	<10-6	106	145	3424	68
switching	GO_Molecular_Function	GO:0003700	DNA-binding transcription factor activity	<10-6	86	97	2435	49
switching	GO_Biological_Process	GO:0006468	protein phosphorylation	[0.01-10-6]	30	35	1001	20
switching	GO_Molecular_Function	GO:0004674	protein serine/threonine kinase activity	[0.01-10-6]	44	57	1983	39
switching	GO_Biological_Process	GO:0009611	response to wounding	<10-6	59	73	1617	32
switching	GO_Biological_Process	GO:0009753	response to jasmonic acid	[0.01-10-6]	28	33	844	17
switching	GO_Molecular_Function	GO:0000976	transcription cis-regulatory region binding	<10-6	54	64	1324	26
switching	GO_Molecular_Function	GO:0000981	DNA-binding transcription factor activity, RNA polymerase II-specific	[0.01-10-6]	12	13	426	8
switching	GO_Molecular_Function	GO:0043565	sequence-specific DNA binding	[0.01-10-6]	27	31	640	12
switching	GO_Biological_Process	GO:0045893	positive regulation of DNA-templated transcription	[0.01-10-6]	30	37	626	12
switching	GO_Biological_Process	GO:0030154	cell differentiation	[0.01-10-6]	33	46	1082	21
switching	GO_Biological_Process	GO:0009733	response to auxin	[0.01-10-6]	18	21	658	13
switching	GO_Biological_Process	GO:0009737	response to abscisic acid	[0.01-10-6]	54	76	1789	36
switching	GO_Biological_Process	GO:0008610	lipid biosynthetic process	[0.01-10-6]	17	21	424	8
switching	GO_Biological_Process	GO:0042546	cell wall biogenesis	[0.01-10-6]	14	16	213	4
switching	GO_Cellular_Component	GO:0016020	membrane	[0.01-10-6]	25	33	762	15
switching	GO_Biological_Process	GO:0010087	phloem or xylem histogenesis	[0.01-10-6]	7	7	174	3
switching	GO_Biological_Process	GO:0010150	leaf senescence	[0.01-10-6]	15	18	611	12
switching	GO_Biological_Process	GO:0010029	regulation of seed germination	[0.01-10-6]	7	7	96	1

### Sheet: apple_NSU_switching
GO analysis non switching under-expressed versus switching in apple
Gene group	GO_type	GO_term	description_GO	p-value	nb_gene_with_GO_in_categorie	nb_gene_with_GO_in_categories	nb_gene_with_GO_genome	nb_gene_expected_in_genome
non_switching_underexpressed	GO_Biological_Process	GO:0006412	translation	<10-6	32	37	639	12
non_switching_underexpressed	GO_Cellular_Component	GO:0005739	mitochondrion	[0.01-10-6]	119	207	5339	105
non_switching_underexpressed	GO_Molecular_Function	GO:0003735	structural constituent of ribosome	<10-6	32	36	553	10
non_switching_underexpressed	GO_Cellular_Component	GO:0009507	chloroplast	[0.01-10-6]	220	394	8709	172
non_switching_underexpressed	GO_Biological_Process	GO:0016070	RNA metabolic process	[0.01-10-6]	66	110	2158	42
non_switching_underexpressed	GO_Biological_Process	GO:0043412	macromolecule modification	[0.01-10-6]	24	33	505	10
non_switching_underexpressed	GO_Biological_Process	GO:0009793	embryo development ending in seed dormancy	[0.01-10-6]	49	65	1365	27
non_switching_underexpressed	GO_Cellular_Component	GO:0005829	cytosol	[0.01-10-6]	128	205	4445	88
non_switching_underexpressed	GO_Molecular_Function	GO:0042393	histone binding	[0.01-10-6]	9	10	156	3
non_switching_underexpressed	GO_Molecular_Function	GO:0003729	mRNA binding	[0.01-10-6]	65	89	2056	40
non_switching_underexpressed	GO_Molecular_Function	GO:0003723	RNA binding	<10-6	45	51	1397	27
non_switching_underexpressed	GO_Cellular_Component	GO:0022626	cytosolic ribosome	[0.01-10-6]	18	20	352	6
non_switching_underexpressed	GO_Cellular_Component	GO:0005777	peroxisome	[0.01-10-6]	19	25	556	11
non_switching_underexpressed	GO_Biological_Process	GO:0006886	intracellular protein transport	[0.01-10-6]	13	15	382	7
non_switching_underexpressed	GO_Molecular_Function	GO:0003724	RNA helicase activity	[0.01-10-6]	11	12	206	4
non_switching_underexpressed	GO_Cellular_Component	GO:0022627	cytosolic small ribosomal subunit	[0.01-10-6]	10	11	160	3
non_switching_underexpressed	GO_Biological_Process	GO:0006635	fatty acid beta-oxidation	[0.01-10-6]	7	7	97	1
non_switching_underexpressed	GO_Biological_Process	GO:0000398	mRNA splicing, via spliceosome	[0.01-10-6]	16	16	350	6
non_switching_underexpressed	GO_Biological_Process	GO:0008380	RNA splicing	[0.01-10-6]	12	12	171	3
non_switching_underexpressed	GO_Biological_Process	GO:0000028	ribosomal small subunit assembly	[0.01-10-6]	7	7	60	1
switching	GO_Biological_Process	GO:0048589	developmental growth	[0.01-10-6]	35	44	937	18
switching	GO_Biological_Process	GO:0009651	response to salt stress	[0.01-10-6]	33	46	1226	24
switching	GO_Cellular_Component	GO:0005575	cellular_component	[0.01-10-6]	23	30	741	14
switching	GO_Biological_Process	GO:0006355	regulation of DNA-templated transcription	<10-6	106	142	3424	68
switching	GO_Molecular_Function	GO:0003700	DNA-binding transcription factor activity	<10-6	86	96	2435	49
switching	GO_Biological_Process	GO:0006468	protein phosphorylation	[0.01-10-6]	30	37	1001	20
switching	GO_Molecular_Function	GO:0004674	protein serine/threonine kinase activity	[0.01-10-6]	44	58	1983	39
switching	GO_Biological_Process	GO:0009611	response to wounding	<10-6	59	72	1617	32
switching	GO_Biological_Process	GO:0009753	response to jasmonic acid	[0.01-10-6]	28	33	844	17
switching	GO_Molecular_Function	GO:0000976	transcription cis-regulatory region binding	<10-6	54	64	1324	26
switching	GO_Molecular_Function	GO:0000981	DNA-binding transcription factor activity, RNA polymerase II-specific	[0.01-10-6]	12	13	426	8
switching	GO_Biological_Process	GO:0009415	response to water	[0.01-10-6]	8	8	181	3
switching	GO_Molecular_Function	GO:0043565	sequence-specific DNA binding	[0.01-10-6]	27	31	640	12
switching	GO_Biological_Process	GO:0045893	positive regulation of DNA-templated transcription	[0.01-10-6]	30	37	626	12
switching	GO_Biological_Process	GO:0030154	cell differentiation	[0.01-10-6]	33	44	1082	21
switching	GO_Biological_Process	GO:0009733	response to auxin	[0.01-10-6]	18	22	658	13
switching	GO_Biological_Process	GO:0009737	response to abscisic acid	[0.01-10-6]	54	75	1789	36
switching	GO_Biological_Process	GO:0008610	lipid biosynthetic process	[0.01-10-6]	17	21	424	8
switching	GO_Biological_Process	GO:0010150	leaf senescence	[0.01-10-6]	15	18	611	12
switching	GO_Biological_Process	GO:0009867	jasmonic acid mediated signaling pathway	[0.01-10-6]	14	16	342	6

### Sheet: pear_NDE_switching
GO analysis NE versus switching in apple in pear
Gene group	GO_type	GO_term	description_GO	p-value	nb_gene_with_GO_in_categorie	nb_gene_with_GO_in_categories	nb_gene_with_GO_genome	nb_gene_expected_in_genome
NDE	GO_Biological_Process	GO:0030042	actin filament depolymerization	[0.01-10-6]	4	4	34	0
NDE	GO_Biological_Process	GO:0008150	biological_process	<10-6	14	28	2552	3
NDE	GO_Molecular_Function	GO:0003674	molecular_function	[0.01-10-6]	17	103	8136	12
NDE	GO_Biological_Process	GO:0071786	endoplasmic reticulum tubular network organization	[0.01-10-6]	2	2	9	0
NDE	GO_Cellular_Component	GO:0098554	cytoplasmic side of endoplasmic reticulum membrane	[0.01-10-6]	2	2	6	0
NDE	GO_Cellular_Component	GO:0005789	endoplasmic reticulum membrane	[0.01-10-6]	2	2	154	0
NDE	GO_Cellular_Component	GO:0071782	endoplasmic reticulum tubular network	[0.01-10-6]	2	2	6	0
NDE	GO_Molecular_Function	GO:0016174	NAD(P)H oxidase H2O2-forming activity	[0.01-10-6]	2	2	14	0
NDE	GO_Molecular_Function	GO:0003841	1-acylglycerol-3-phosphate O-acyltransferase activity	[0.01-10-6]	2	2	7	0
NDE	GO_Molecular_Function	GO:0005227	calcium-activated cation channel activity	[0.01-10-6]	2	2	22	0
NDE	GO_Molecular_Function	GO:0004650	polygalacturonase activity	[0.01-10-6]	2	2	62	0
NDE	GO_Biological_Process	GO:0010091	trichome branching	[0.01-10-6]	4	8	84	0
NDE	GO_Biological_Process	GO:0080092	regulation of pollen tube growth	[0.01-10-6]	2	2	47	0
NDE	GO_Biological_Process	GO:0010152	pollen maturation	[0.01-10-6]	2	2	42	0
NDE	GO_Biological_Process	GO:0009793	embryo development ending in seed dormancy	[0.01-10-6]	3	3	881	1
NDE	GO_Biological_Process	GO:0006412	translation	[0.01-10-6]	2	2	350	0
NDE	GO_Cellular_Component	GO:0022627	cytosolic small ribosomal subunit	[0.01-10-6]	4	4	105	0
NDE	GO_Cellular_Component	GO:0022626	cytosolic ribosome	[0.01-10-6]	2	2	253	0
NDE	GO_Molecular_Function	GO:0003729	mRNA binding	[0.01-10-6]	5	13	1741	2
NDE	GO_Molecular_Function	GO:0003735	structural constituent of ribosome	[0.01-10-6]	2	2	364	0
NDE	GO_Molecular_Function	GO:0046961	proton-transporting ATPase activity, rotational mechanism	[0.01-10-6]	2	2	32	0
NDE	GO_Biological_Process	GO:0006869	lipid transport	[0.01-10-6]	3	5	66	0
NDE	GO_Biological_Process	GO:0019941	modification-dependent protein catabolic process	[0.01-10-6]	2	2	16	0
NDE	GO_Cellular_Component	GO:0005622	intracellular anatomical structure	[0.01-10-6]	2	2	158	0
NDE	GO_Molecular_Function	GO:0031625	ubiquitin protein ligase binding	[0.01-10-6]	2	2	85	0
NDE	GO_Molecular_Function	GO:0031386	protein tag activity	[0.01-10-6]	2	2	25	0

### Sheet: pear_NSO_switching
GO analysis non switching over-expressed versus switching in pear
Gene group	GO_type	GO_term	description_GO	p-value	nb_gene_with_GO_in_categorie	nb_gene_with_GO_in_categories	nb_gene_with_GO_genome	nb_gene_expected_in_genome
non_switching_overexpressed	GO_Molecular_Function	GO:0003729	mRNA binding	[0.01-10-6]	20	24	1741	10
non_switching_overexpressed	GO_Molecular_Function	GO:0003723	RNA binding	[0.01-10-6]	11	12	924	5
non_switching_overexpressed	GO_Biological_Process	GO:0009793	embryo development ending in seed dormancy	[0.01-10-6]	10	10	881	5
switching	GO_Molecular_Function	GO:0003700	DNA-binding transcription factor activity	[0.01-10-6]	20	26	1989	11

### Sheet: pear_NSU_switching
GO analysis non switching under-expressed versus switching in pear
Gene group	GO_type	GO_term	description_GO	p-value	nb_gene_with_GO_in_categorie	nb_gene_with_GO_in_categories	nb_gene_with_GO_genome	nb_gene_expected_in_genome
non_switching_underexpressed	GO_Molecular_Function	GO:0003729	mRNA binding	[0.01-10-6]	19	23	1741	10
non_switching_underexpressed	GO_Molecular_Function	GO:0003723	RNA binding	[0.01-10-6]	12	13	924	5
non_switching_underexpressed	GO_Biological_Process	GO:0009793	embryo development ending in seed dormancy	[0.01-10-6]	12	12	881	5
switching	GO_Molecular_Function	GO:0003700	DNA-binding transcription factor activity	[0.01-10-6]	20	26	1989	11
