## Supplementary material for "LTR transposable elements contribution to the apple genome, methylome and transcriptome evolution in *Malus domestica*": Supplementary_data_tab4.xlsx

### Sheet: QuaDS_output
	Methylation context	methylation region	Gene group	variables	modalities	cla/mod	mod/cla	global	p-value	v-test
	CG	gene sequence	non_switching_overexpressed	profile	2	28.3737024	7.2214883	6.1567959	0.016946	2.3878766
	CG	gene sequence	non_switching_overexpressed	profile	1	28.5100287	8.7626596	7.4350234	0.0064044	2.7263224
	CG	gene sequence	non_switching_overexpressed	profile	6	31.4814815	6.7371202	5.1768215	0.0001772	3.7494646
	CG	gene sequence	non_switching_underexpressed	profile	3	29.9928418	19.1236878	14.8806988	<10-6	6.2235175
	CG	gene sequence	non_switching_underexpressed	profile	4	27.5862069	9.1282519	7.7226246	0.0056234	2.7689668
	CG	gene sequence	non_switching_underexpressed	profile	7	24.9388753	32.5878594	30.4963784	0.0155537	2.4192237
	CG	gene sequence	not_expressed	profile	3	5.2970651	21.6374269	14.8806988	0.0006636	3.4041769
	CG	gene sequence	not_expressed	profile	7	4.8899756	40.9356725	30.4963784	3.13e-05	4.1640909
	CG	gene sequence	switching	profile	1	54.8710602	8.3551483	7.4350234	0.0009071	3.3178459
	CG	gene sequence	switching	profile	5	52.1255061	11.2347295	10.5240733	0.0284922	2.1904418
	CG	gene sequence	switching	profile	10	56.8144499	7.547993	6.4870047	4.57e-05	4.0767883
	CG	500bp upstream	non_switching_overexpressed	profile	3	28.817734	5.1519155	4.3246698	0.0285905	2.1890871
	CG	500bp upstream	non_switching_overexpressed	profile	9	31.9559229	5.107882	3.8666383	0.0006235	3.4211889
	CG	500bp upstream	non_switching_overexpressed	profile	4	28.8770053	4.7556143	3.9838091	0.0336758	2.123932
	CG	500bp upstream	non_switching_underexpressed	profile	7	31.0961969	6.3441351	4.7613975	0.0001172	3.8518573
	CG	500bp upstream	switching	profile	5	58.1005587	4.5375218	3.8133788	0.0003463	3.5779856
	CHG	gene sequence	non_switching_overexpressed	profile	6	32.2884013	4.5354469	3.3979548	0.0008618	3.3321428
	CHG	gene sequence	non_switching_overexpressed	profile	2	28.3372365	5.3280493	4.5483596	0.0435268	2.0186189
	CHG	gene sequence	non_switching_overexpressed	profile	11	29.2763158	7.8379568	6.4763528	0.0029676	2.9710742
	CHG	gene sequence	non_switching_underexpressed	profile	4	26.3053009	30.1232314	26.7256072	4.71e-05	4.0697592
	CHG	gene sequence	non_switching_underexpressed	profile	5	27.3743017	6.7092652	5.7200682	0.0249141	2.2427325
	CHG	gene sequence	non_switching_underexpressed	profile	8	25.7330247	30.4427202	27.6097145	0.0007647	3.3652492
	CHG	gene sequence	not_expressed	profile	4	4.3443603	31.871345	26.7256072	0.0310607	2.1562939
	CHG	gene sequence	not_expressed	profile	8	4.7839506	36.2573099	27.6097145	0.0003854	3.5498756
	CHG	gene sequence	switching	profile	1	56.6071429	6.9153578	5.9650618	0.0001466	3.7967326
	CHG	gene sequence	switching	profile	2	55.971897	5.2137871	4.5483596	0.0025239	3.0204653
	CHG	500bp upstream	non_switching_overexpressed	profile	8	25.137237	48.3927785	46.5700895	0.0456496	1.9986188
	CHG	500bp upstream	non_switching_underexpressed	profile	3	25.8526603	17.2980374	15.6156796	0.0140328	2.4564239
	CHG	500bp upstream	not_expressed	profile	3	5.79809	24.8538012	15.6156796	6.7e-06	4.5040867
	CHG	500bp upstream	switching	profile	6	54.5905707	4.7993019	4.2927141	0.0181361	2.3628277
	CHG	500bp upstream	switching	profile	2	53.3646322	7.438918	6.8065616	0.0175806	2.3743351
	CHG	500bp upstream	switching	profile	7	55.0925926	5.1919721	4.6016191	0.0077146	2.6643106
	CHH	gene sequence	non_switching_overexpressed	profile	6	26.3408304	26.8163804	24.6271836	0.005701	2.7645005
	CHH	gene sequence	non_switching_overexpressed	profile	7	29.3604651	8.89476	7.3285045	0.0012529	3.2265664
	CHH	gene sequence	non_switching_underexpressed	profile	4	27.1194166	27.1565495	23.3702599	2.3e-06	4.7270148
	CHH	gene sequence	not_expressed	profile	4	4.4667274	28.6549708	23.3702599	0.0211673	2.3049865
	CHH	gene sequence	not_expressed	profile	1	4.6201232	26.3157895	20.7498935	0.0117599	2.5192677
	CHH	gene sequence	switching	profile	2	53.8869258	6.6535777	6.0289732	0.0130843	2.4814662
	CHH	500bp upstream	non_switching_overexpressed	profile	1	25.5514706	36.7239102	34.7677887	0.0249406	2.2423211
	CHH	500bp upstream	switching	profile	2	55.8823529	4.5593368	3.9838091	0.0053925	2.7826003
	CHH	500bp upstream	switching	profile	4	55.033557	3.5776614	3.174265	0.0296619	2.1745767

### Sheet: numbers
	Gene group	CG ups	CG GS	CHG ups	CHG GS	CHH ups	CHH GS
	Non switching over-expressed	3 (*)	1 (***)	8 (*)	2 (*)	1 (*)	6 (**)
		4 (*)	2 (*)		6 (***)
		9 (***)	6 (***)		11 (**)		7 (**)
	Non switching under-expressed	7 (***)	3 (***)	3 (*)	4 (***)	\	4 (***)
			4 (**)		5 (*)
			7 (*)		8 (***)
	Switching	5 (***)	1 (***)	2 (*)	1 (***)	2 (**)	2 (*)
			5(*)	6 (*)
			10 (***)	7 (**)	2 (**)	4 (*)
	Not expressed	\	3 (***)	3 (***)	4 (*)	\	1 (*)
			7 (***)		8 (***)		4 (*)

### Sheet: Interpretation
	Gene group	CG ups	CG GS	CHG ups	CHG GS	CHH ups	CHH GS
	Non switching over-expressed	variable + hypomethylated	variable + hypermethylated	hypomethylated	variable + hypomethylated	hypomethylated	variable + hypomethylated
	Non switching under-expressed	variable	hypomethylated + hypermethylated	hypermethylated	variable + hypomethylated + hypermethylated	\	hypomethylated
	Switching	variable	variable	variable	variable + hypomethylated	variable	variable
	Not expressed	\	hypomethylated + hypermethylated	hypermethylated	hypomethylated + hypermethylated	\	hypomethylated
