## Supplementary material for "LTR transposable elements contribution to the apple genome, methylome and transcriptome evolution in *Malus domestica*": Supplementary_data_tab5.xlsx

### Sheet: QuaDS_output
	Dataset TE class	Methylation context	Methylation region	Gene group	variables	modalities	cla/mod	mod/cla	global	p-value	v-test
	TE class I	CG	gene sequence	non_switching_overexpressed	profile	9	32.0	7.2727273	5.2137643	0.0089256	2.6148921
	TE class I	CG	gene sequence	non_switching_overexpressed	profile	2	33.5329341	8.4848485	5.8046576	0.0012929	3.2175585
	TE class I	CG	gene sequence	non_switching_overexpressed	profile	1	31.8918919	8.9393939	6.4303094	0.0038564	2.8896768
	TE class I	CG	gene sequence	non_switching_underexpressed	profile	3	39.9002494	18.957346	13.93813	1e-06	4.8867596
	TE class I	CG	gene sequence	not_expressed	profile	7	6.1909759	53.6363636	33.1247828	6.9e-06	4.4962313
	TE class I	CG	gene sequence	switching	profile	5	54.8494983	12.9849565	10.3927702	6.16e-05	4.0066816
	TE class I	CG	gene sequence	switching	profile	10	55.1136364	7.6801267	6.1174835	0.0021275	3.0718363
	TE class I	CG	500bp upstream	non_switching_overexpressed	profile	3	31.3043478	5.4545455	3.9972193	0.0351243	2.106923
	TE class I	CG	500bp upstream	non_switching_overexpressed	profile	9	31.372549	4.8484848	3.5453597	0.045981	1.9955681
	TE class I	CG	500bp upstream	switching	profile	5	62.7659574	4.6714173	3.2672923	0.0002028	3.7155081
	TE class I	CHG	gene sequence	non_switching_overexpressed	profile	10	30.5194805	7.1212121	5.3527981	0.0256052	2.2321484
	TE class I	CHG	gene sequence	non_switching_underexpressed	profile	8	32.2690992	33.5308057	30.4831422	0.0228136	2.2765423
	TE class I	CHG	gene sequence	non_switching_underexpressed	profile	4	32.3657475	26.4218009	23.9485575	0.0464823	1.9909869
	TE class I	CHG	gene sequence	not_expressed	profile	8	5.8152794	46.3636364	30.4831422	0.0003776	3.5552512
	TE class I	CHG	gene sequence	switching	profile	2	53.7931034	6.175772	5.0399722	0.0144761	2.4452263
	TE class I	CHG	gene sequence	switching	profile	11	50.7936508	7.6009501	6.5693431	0.0494534	1.9646616
	TE class I	CHG	500bp upstream	not_expressed	profile	3	6.2626263	28.1818182	17.2054223	0.0035227	2.9180122
	TE class I	CHG	500bp upstream	switching	profile	7	59.0163934	5.7007126	4.2405283	0.0006507	3.4095592
	TE class I	CHH	gene sequence	non_switching_overexpressed	profile	2	31.7880795	7.2727273	5.2485228	0.0103202	2.5649116
	TE class I	CHH	gene sequence	non_switching_overexpressed	profile	5	29.739777	12.1212121	9.3500174	0.0066562	2.7135724
	TE class I	CHH	gene sequence	not_expressed	profile	1	5.44	30.9090909	21.7240181	0.0220109	2.29018
	TE class I	CHH	500bp upstream	switching	profile	2	57.1428571	4.1171813	3.163017	0.0104108	2.5618771
	TE class I	CHH	500bp upstream	switching	profile	4	55.5555556	3.9588282	3.1282586	0.0249428	2.2422879
	Dataset TE class	Methylation context	Methylation region	Gene group	variables	modalities	cla/mod	mod/cla	global	p-value	v-test
	TE class II	CG	gene sequence	non_switching_overexpressed	profile	6	35.4545455	7.0460705	5.1389862	0.0012244	3.2331356
	TE class II	CG	gene sequence	non_switching_underexpressed	profile	3	27.4603175	19.1160221	14.7161878	4.16e-05	4.0986434
	TE class II	CG	gene sequence	non_switching_underexpressed	profile	4	29.2397661	11.0497238	7.9887877	0.0002246	3.6896504
	TE class II	CG	gene sequence	not_expressed	profile	3	6.1904762	24.8407643	14.7161878	0.0006832	3.3962468
	TE class II	CG	gene sequence	switching	profile	1	57.4285714	9.5170455	8.1756599	0.0015788	3.1597873
	TE class II	CG	gene sequence	switching	profile	10	56.9395018	7.5757576	6.5638869	0.0083977	2.6356476
	TE class II	CG	gene sequence	switching	profile	9	56.8965517	6.25	5.4192946	0.0179873	2.3658799
	TE class II	CG	500bp upstream	non_switching_overexpressed	profile	9	36.196319	5.32972	3.8075216	0.0029833	2.9694544
	TE class II	CG	500bp upstream	non_switching_underexpressed	profile	7	28.042328	5.8563536	4.4148563	0.02115	2.3052967
	TE class II	CHG	gene sequence	non_switching_overexpressed	profile	11	32.3420074	7.8590786	6.2835786	0.0140445	2.4561234
	TE class II	CHG	gene sequence	non_switching_overexpressed	profile	6	35.6643357	4.6070461	3.340341	0.008384	2.6362024
	TE class II	CHG	gene sequence	non_switching_underexpressed	profile	4	24.2857143	31.9337017	27.7972436	0.0019565	3.0967603
	TE class II	CHG	gene sequence	non_switching_underexpressed	profile	5	30.4878049	8.2872928	5.746321	0.0003897	3.5469652
	TE class II	CHG	gene sequence	not_expressed	profile	4	4.7058824	35.6687898	27.7972436	0.0283641	2.1922129
	TE class II	CHG	gene sequence	switching	profile	2	58.2887701	5.1609848	4.3681383	0.0123725	2.5013382
	TE class II	CHG	gene sequence	switching	profile	3	58.1818182	4.5454545	3.8542397	0.0206511	2.3143033
	TE class II	CHG	500bp upstream	non_switching_overexpressed	profile	1	33.8983051	3.6133695	2.7563653	0.0487922	1.9704028
	TE class II	CHG	500bp upstream	not_expressed	profile	3	5.3598775	22.2929936	15.2534455	0.0171842	2.3827432
	TE class II	CHH	gene sequence	non_switching_overexpressed	profile	6	28.3987915	25.4742547	23.1955151	0.0381541	2.0731951
	TE class II	CHH	gene sequence	non_switching_overexpressed	profile	7	31.595092	9.3044264	7.6150432	0.0156883	2.4160882
	TE class II	CHH	gene sequence	non_switching_underexpressed	profile	4	25.1945525	28.6187845	24.0130811	0.0003171	3.6008744
	TE class II	CHH	gene sequence	not_expressed	profile	4	4.8638132	31.8471338	24.0130811	0.0229522	2.274229
	TE class II	CHH	gene sequence	switching	profile	3	56.1403509	9.0909091	7.9887877	0.0087324	2.6223574
	TE class II	CHH	gene sequence	switching	profile	2	57.2490706	7.2916667	6.2835786	0.0073665	2.6798062
	TE class II	CHH	500bp upstream	non_switching_overexpressed	profile	1	28.8680509	38.934056	34.8750292	0.0010634	3.2732042
	Dataset TE class	Methylation context	Methylation region	Gene group	variables	modalities	cla/mod	mod/cla	global	p-value	v-test
	TE class Unclassified	CG	gene sequence	non_switching_overexpressed	profile	6	31.8584071	8.2191781	5.8458355	0.0203021	2.3207174
	TE class Unclassified	CG	500bp upstream	non_switching_overexpressed	profile	4	37.6623377	6.6210046	3.9834454	0.0024826	3.0254577
	TE class Unclassified	CG	500bp upstream	non_switching_underexpressed	profile	7	33.9130435	10.2631579	5.9493016	0.0002069	3.7104088
	TE class Unclassified	CHG	gene sequence	non_switching_overexpressed	profile	2	36.4705882	7.0776256	4.3973099	0.0032261	2.9453292
	TE class Unclassified	CHG	gene sequence	non_switching_underexpressed	profile	4	23.3576642	33.6842105	28.3497155	0.0110366	2.5415375
	TE class Unclassified	CHG	gene sequence	switching	profile	1	70.4918033	8.1826832	6.311433	0.0001857	3.7377289
	TE class Unclassified	CHG	gene sequence	switching	profile	10	67.3076923	6.6603235	5.380238	0.0061629	2.7389843

### Sheet: numbers
	Gene group	Dataset Class I
		CG ups	CG GS	CHG ups	CHG GS	CHH ups	CHH GS
	non switching over-expressed	3 (*)	1 (**)	\	10 (*)	\	2 (*)
			2 (**)				5 (**)
		9 (*)	9 (**)
	non switching under-expressed	\	3 (***)	\	4 (*)	\	\
					8 (*)
	Not expressed	\	7 (***)	3 (**)	8 (***)	\	1 (*)
	switching	5 (***)	5 (***)	7 (***)	2 (*)	2 (*)	\
			10 (**)		11 (*)	4 (*)
	Gene group	Dataset Class II
		CG ups	CG GS	CHG ups	CHG GS	CHH ups	CHH GS
	non switching over-expressed	9 (**)	6 (**)	1 (*)	6 (**)	1 (**)	6 (*)
							7 (*)
					11 (*)
	non switching under-expressed	7 (*)	3 (***)	\	4 (**)	\	4 (***)
			4 (***)		5 (***)
	Not expressed	\	3 (***)	3 (*)	4 (*)	\	4 (*)
	switching	\	1 (**)	\	2 (*)	\	2 (**)
			9 (*)
			10 (**)		3 (*)		3 (**)
	Gene group	Dataset Class Unclassified
		CG ups	CG GS	CHG ups	CHG GS	CHH ups	CHH GS
	non switching over-expressed	4 (**)	6 (*)	\	2 (**)	\	\
	non switching under-expressed	7 (***)	\	\	4 (*)	\	\
	Not expressed	\	\	\	\	\	\
	switching	\	\	\	1 (***)	\	\
					10 (**)

### Sheet: Interpretation
	Gene group	Dataset Class I
		CG ups	CG GS	CHG ups	CHG GS	CHH ups	CHH GS
	non switching over-expressed	variable	variable + hypermethylated	\	variable	\	variable
	non switching under-expressed	\	hypomethylated	\	hypomethylated + hypermethylated	\	\
	Not expressed	\	hypermethylated	hypermethylated	hypermethylated	\	hypomethylayed
	switching	variable	variable	variable	variable + hypomethylated	variable	\
	Gene group	Dataset Class II
		CG ups	CG GS	CHG ups	CHG GS	CHH ups	CHH GS
	non switching over-expressed	variable	variable	variable	variable + hypomethylated	hypomethylated	variable + hypomethylated
	non switching under-expressed	variable	hypomethylated + hypermethylated	\	variable + hypomethylated	\	hypomethylayed
	Not expressed	\	hypomethylated	hypermethylated	hypomethylated	\	hypomethylated
	switching	\	variable	\	variable	\	variable + hypomethylated
	Gene group	Dataset Class Unclassified
		CG ups	CG GS	CHG ups	CHG GS	CHH ups	CHH GS
	non switching over-expressed	hypomethylated	variable	\	variable	\	\
	non switching under-expressed	variable	\	\	hypomethylated	\	\
	Not expressed	\	\	\	\	\	\
	switching	\	\	\	variable + hypomethylated	\	\
