## Supplementary material for "LTR transposable elements contribution to the apple genome, methylome and transcriptome evolution in *Malus domestica*": Supplementary_data_tab6.xlsx

### Sheet: QuaDS_output
	Dataset TE order	Methylation context	Methylation region	Gene group	variables	modalities	cla/mod	mod/cla	global	p-value	v-test
	Class I - LTR	CG	gene sequence	non_switching_overexpressed	profile	4	29.2307692	10.7344633	7.6112412	0.0165674	2.3961694
	Class I - LTR	CG	gene sequence	non_switching_overexpressed	profile	1	31.372549	9.039548	5.971897	0.0091229	2.6074128
	Class I - LTR	CG	gene sequence	non_switching_overexpressed	profile	2	32.7102804	9.8870056	6.264637	0.0027504	2.9943337
	Class I - LTR	CG	gene sequence	non_switching_underexpressed	profile	3	43.0232558	20.593692	15.1053864	2.61e-05	4.2053082
	Class I - LTR	CG	gene sequence	not_expressed	profile	7	7.6530612	53.5714286	34.4262295	0.0002432	3.669289
	Class I - LTR	CG	gene sequence	switching	profile	5	51.1627907	12.0383037	10.0702576	0.0203039	2.3206845
	Class I - LTR	CG	gene sequence	switching	profile	10	54.1666667	7.1135431	5.6206089	0.0218558	2.2928652
	Class I - LTR	CG	500bp upstream	non_switching_underexpressed	profile	6	35.3413655	32.6530612	29.1569087	0.0319007	2.1456527
	Class I - LTR	CG	500bp upstream	not_expressed	profile	1	6.2240664	53.5714286	42.3302108	0.03454	2.11371
	Class I - LTR	CG	500bp upstream	switching	profile	5	59.6153846	4.2407661	3.0444965	0.0142341	2.4513018
	Class I - LTR	CHG	gene sequence	non_switching_overexpressed	profile	10	33.3333333	8.7570621	5.4449649	0.0035528	2.9153557
	Class I - LTR	CHG	gene sequence	non_switching_underexpressed	profile	8	35.6215213	35.6215213	31.557377	0.0147252	2.439067
	Class I - LTR	CHG	gene sequence	not_expressed	profile	8	7.2356215	46.4285714	31.557377	0.0036178	2.9096961
	Class I - LTR	CHG	500bp upstream	not_expressed	profile	2	9.2105263	16.6666667	8.8992974	0.0193854	2.3380365
	Class I - LTR	CHG	500bp upstream	not_expressed	profile	3	8.8967972	29.7619048	16.4519906	0.0018202	3.1180947
	Class I - LTR	CHG	500bp upstream	switching	profile	7	59.2105263	6.1559508	4.4496487	0.0034861	2.9212719
	Class I - LTR	CHG	500bp upstream	switching	profile	6	56.3636364	4.2407661	3.2201405	0.0416328	2.0371716
	Class I - LTR	CHH	gene sequence	non_switching_overexpressed	profile	5	29.1970803	11.299435	8.0210773	0.0140465	2.4560733
	Class I - LTR	CHH	gene sequence	non_switching_underexpressed	profile	4	35.6410256	25.7884972	22.8337237	0.0498964	1.9608512
	Class I - LTR	CHH	gene sequence	non_switching_underexpressed	profile	3	39.6946565	9.6474954	7.6697892	0.0405805	2.0477912
	Class I - LTR	CHH	gene sequence	switching	profile	5	51.0948905	9.5759234	8.0210773	0.0423344	2.0302181
	Dataset TE order	Methylation context	Methylation region	Gene group	variables	modalities	cla/mod	mod/cla	global	p-value	v-test
	Class I - LINE	CG	gene sequence	non_switching_overexpressed	profile	9	47.2222222	10.7594937	5.7971014	0.0039107	2.885275
	Class I - LINE	CG	gene sequence	non_switching_underexpressed	profile	3	40.8450704	15.3439153	11.4331723	0.0483303	1.9744526
	Class I - LINE	CG	gene sequence	not_expressed	profile	7	6.0	63.1578947	32.2061192	0.0059188	2.752247
	Class I - LINE	CG	gene sequence	switching	profile	5	60.2941176	16.0784314	10.9500805	0.0007794	3.3599957
	Class I - LINE	CHG	gene sequence	not_expressed	profile	8	5.4054054	52.6315789	29.7906602	0.0379458	2.0754396
	Class I - LINE	CHG	gene sequence	switching	profile	1	60.5263158	9.0196078	6.1191626	0.0138166	2.4619969
	Class I - LINE	CHG	gene sequence	switching	profile	2	65.625	8.2352941	5.1529791	0.0046298	2.8317211
	Class I - LINE	CHH	gene sequence	non_switching_overexpressed	profile	6	30.9392265	35.443038	29.1465378	0.0466835	1.9891609
	Class I - LINE	CHH	gene sequence	non_switching_underexpressed	profile	1	38.9312977	26.984127	21.0950081	0.0194976	2.3358787
	Class I - LINE	CHH	gene sequence	not_expressed	profile	1	6.1068702	42.1052632	21.0950081	0.0378528	2.0764451
	Class I - LINE	CHH	gene sequence	switching	profile	7	54.9019608	10.9803922	8.2125604	0.039387	2.0601203
	Dataset TE order	Methylation context	Methylation region	Gene group	variables	modalities	cla/mod	mod/cla	global	p-value	v-test
	Class II - TIR	CG	gene sequence	non_switching_overexpressed	profile	6	33.3333333	6.7961165	5.2035398	0.0297119	2.1739093
	Class II - TIR	CG	gene sequence	non_switching_underexpressed	profile	3	26.1613692	18.3848797	14.4778761	0.0033289	2.9356101
	Class II - TIR	CG	gene sequence	non_switching_underexpressed	profile	4	32.5	13.4020619	8.4955752	6.1e-06	4.5228202
	Class II - TIR	CG	gene sequence	not_expressed	profile	3	6.601467	25.4716981	14.4778761	0.0024228	3.0328242
	Class II - TIR	CG	gene sequence	switching	profile	1	56.8965517	9.3220339	8.2123894	0.0314781	2.1509762
	Class II - TIR	CG	gene sequence	switching	profile	10	57.9234973	7.4858757	6.4778761	0.0293176	2.17919
	Class II - TIR	CHG	gene sequence	non_switching_overexpressed	profile	8	28.4391534	29.8196949	26.7610619	0.0327792	2.1347779
	Class II - TIR	CHG	gene sequence	non_switching_overexpressed	profile	11	34.9726776	8.8765603	6.4778761	0.0033039	2.9379507
	Class II - TIR	CHG	gene sequence	non_switching_underexpressed	profile	4	23.8461538	31.9587629	27.6106195	0.0091789	2.6053195
	Class II - TIR	CHG	gene sequence	non_switching_underexpressed	profile	5	34.3195266	9.9656357	5.9823009	1.87e-05	4.2804615
	Class II - TIR	CHG	gene sequence	not_expressed	profile	4	5.1282051	37.7358491	27.6106195	0.0210934	2.306308
	Class II - TIR	CHG	gene sequence	switching	profile	7	62.5	4.2372881	3.3982301	0.0137086	2.4648105
	Class II - TIR	CHG	500bp upstream	non_switching_overexpressed	profile	1	36.1111111	3.6061026	2.5486726	0.0439972	2.0141178
	Class II - TIR	CHG	500bp upstream	non_switching_underexpressed	profile	4	24.3961353	17.3539519	14.6548673	0.0418341	2.0351662
	Class II - TIR	CHG	500bp upstream	switching	profile	2	58.6387435	7.9096045	6.7610619	0.0148756	2.4353947
	Class II - TIR	CHH	gene sequence	non_switching_overexpressed	profile	6	28.5928144	26.4909847	23.6460177	0.0387192	2.0671588
	Class II - TIR	CHH	gene sequence	non_switching_overexpressed	profile	7	34.1346154	9.8474341	7.3628319	0.0040217	2.8764543
	Class II - TIR	CHH	gene sequence	non_switching_underexpressed	profile	4	25.2225519	29.209622	23.8584071	0.0008301	3.3425632
	Class II - TIR	CHH	gene sequence	not_expressed	profile	4	5.0445104	32.0754717	23.8584071	0.0496276	1.9631597
	Class II - TIR	CHH	gene sequence	switching	profile	3	59.6491228	9.6045198	8.0707965	0.0026921	3.0008645
	Class II - TIR	CHH	gene sequence	switching	profile	2	59.1397849	7.7683616	6.5840708	0.0109956	2.542839
	Class II - TIR	CHH	500bp upstream	non_switching_overexpressed	profile	1	28.3716284	39.3897365	35.4336283	0.0104654	2.5600617
	Class II - TIR	CHH	500bp upstream	non_switching_underexpressed	profile	1	22.8771229	39.347079	35.4336283	0.0276092	2.2027956
	Class II - TIR	CHH	500bp upstream	switching	profile	6	52.6636225	48.8700565	46.5132743	0.0118606	2.5162646
	Dataset TE order	Methylation context	Methylation region	Gene group	variables	modalities	cla/mod	mod/cla	global	p-value	v-test
	Order Unclassified	CG	gene sequence	non_switching_overexpressed	profile	6	33.125	7.8518519	5.6179775	0.0053578	2.7846956
	Order Unclassified	CG	gene sequence	non_switching_underexpressed	profile	3	24.5575221	19.6460177	15.8707865	0.0072151	2.6867502
	Order Unclassified	CG	gene sequence	not_expressed	profile	7	4.7158404	38.2352941	29.0379213	0.0420764	2.0327636
	Order Unclassified	CG	gene sequence	not_expressed	profile	4	6.8965517	13.7254902	7.127809	0.0170168	2.3863449
	Order Unclassified	CG	gene sequence	switching	profile	1	62.037037	8.8977424	7.5842697	0.0049213	2.8121434
	Order Unclassified	CG	500bp upstream	non_switching_overexpressed	profile	4	32.1100917	5.1851852	3.8272472	0.0413228	2.0402763
	Order Unclassified	CG	500bp upstream	non_switching_underexpressed	profile	7	32.9113924	9.2035398	5.5477528	6.68e-05	3.9874217
	Order Unclassified	CHG	gene sequence	non_switching_overexpressed	profile	6	34.8214286	5.7777778	3.9325843	0.0067862	2.7071579
	Order Unclassified	CHG	gene sequence	non_switching_overexpressed	profile	2	32.2580645	5.9259259	4.3539326	0.0265041	2.2187446
	Order Unclassified	CHG	gene sequence	non_switching_underexpressed	profile	8	22.5634179	29.9115044	26.2991573	0.0309367	2.1578856
	Order Unclassified	CHG	gene sequence	non_switching_underexpressed	profile	4	22.9913473	32.920354	28.4058989	0.0085508	2.6295107
	Order Unclassified	CHG	gene sequence	not_expressed	profile	5	6.8322981	10.7843137	5.6530899	0.0381829	2.0728855
	Order Unclassified	CHG	gene sequence	switching	profile	1	66.6666667	7.1713147	5.6882022	0.0002665	3.6458421
	Order Unclassified	CHG	gene sequence	switching	profile	10	60.8695652	6.5073041	5.6530899	0.0364303	2.0920919
	Order Unclassified	CHH	gene sequence	non_switching_overexpressed	profile	6	26.7254038	26.962963	23.9115169	0.0348824	2.1097209
	Order Unclassified	CHH	gene sequence	non_switching_underexpressed	profile	4	24.2467719	29.9115044	24.4733146	0.0009576	3.3027102
	Order Unclassified	CHH	gene sequence	switching	profile	2	60.9195402	7.0385126	6.1095506	0.028192	2.1946044

### Sheet: numbers
	Gene group	Dataset Order LTR
		CG ups	CG GS	CHG ups	CHG GS	CHH ups	CHH GS
	non switching over-expressed	\	1 (**)	\	10 (**)	\	5 (*)
			2 (**)
			4 (*)
	non switching under-expressed	6 (*)	3 (***)	\	8 (*)	\	3 (*)
							4 (*)
	Not expressed	1 (*)	7 (***)	2 (*)	8 (**)	\	\
				3 (**)
	switching	5 (*)	5 (*)	6 (*)	\	\	5 (*)
			10 (*)	7 (**)
	Gene group	Dataset order LINE
		CG ups	CG GS	CHG ups	CHG GS	CHH ups	CHH GS
	non switching over-expressed	\	9 (**)	\	\	\	6 (*)
	non switching under-expressed	\	3 (*)	\	\	\	1 (*)
	Not expressed	\	7 (**)	\	8 (*)	\	1 (*)
	switching	\	5 (***)	\	1 (*)	\	7 (**)
					2 (**)
	Gene group	Dataset Order TIR
		CG ups	CG GS	CHG ups	CHG GS	CHH ups	CHH GS
	non switching over-expressed	\	6 (*)	1 (*)	8 (*)	1 (*)	6 (*)
					11 (**)		7 (**)
	non switching under-expressed	\	3 (**)	4 (*)	4 (**)	1 (*)	4 (***)
			4 (***)		5 (***)
	Not expressed	\	3 (**)	\	4 (*)	\	\
	switching	\	1 (*)	2 (*)	7 (*)	6 (*)	2 (*)
			10 (*)				3 (**)
	Gene group	Dataset Order Unclassified
		CG ups	CG GS	CHG ups	CHG GS	CHH ups	CHH GS
	non switching over-expressed	4 (*)	6 (**)	\	2 (*)	\	6 (*)
					6 (**)
	non switching under-expressed	7 (***)	3 (**)	\	4 (**)	\	4 (***)
					8 (*)
	Not expressed	\	4 (*)	\	5 (*)	\	\
			7 (*)
	switching	\	1 (**)	\	1 (***)	\	2 (*)
					10 (*)

### Sheet: Interpretation
	Gene group	Dataset Order LTR
		CG ups	CG GS	CHG ups	CHG GS	CHH ups	CHH GS
	non switching over-expressed	\	hypermethylated + variable	\	variable	\	variable
	non switching under-expressed	hypomethylated	hypomethylated	\	hypermethylated	\	hypomethylated
	Not expressed	hypermethylated	hypermethylated	hypermethylated + variable	hypermethylated	\	\
	switching	variable	variable	variable	\	\	variable
	Gene group	Dataset order LINE
		CG ups	CG GS	CHG ups	CHG GS	CHH ups	CHH GS
	non switching over-expressed	\	variable	\	\	\	hypomethylated
	non switching under-expressed	\	hypomethylated	\	\	\	hypomethylated
	Not expressed	\	hypermethylated	\	hypermethylated	\	hypomethylated
	switching	\	variable	\	variable + hypomethylated	\	variable
	Gene group	Dataset Order TIR
		CG ups	CG GS	CHG ups	CHG GS	CHH ups	CHH GS
	non switching over-expressed	\	variable	variable	hypomethylated + hypermethylated	hypomethylated	variable + hypomethylated
	non switching under-expressed	\	hypomethylated + hypermethylated	hypermethylated	variable + hypomethylated	hypomethylated	hypomethylated
	Not expressed	\	hypomethylated	\	hypomethylated	\	\
	switching	\	variable	variable	variable	hypomethylated	variable + hypomethylated
	Gene group	Dataset Order Unclassified
		CG ups	CG GS	CHG ups	CHG GS	CHH ups	CHH GS
	non switching over-expressed	hypomethylated	variable	\	variable	\	hypomethylated
	non switching under-expressed	variable	hypomethylated	\	hypomethylated + hypermethylated	\	hypomethylated
	Not expressed	\	hypermethylated	\	variable	\	\
	switching	\	variable	\	variable + hypomethylated	\	variable
